# A comparative genomics approach reveals a local genetic signature of *Leishmania tropica* in Morocco

**DOI:** 10.1101/2023.05.25.542267

**Authors:** Hasnaa Talimi, Othmane Daoui, Giovanni Bussotti, Idris Mhaidi, Anne Boland, Jean-François Deleuze, Rachida Fissoune, Gerald F. Späth, Meryem Lemrani

## Abstract

In Morocco, cutaneous leishmaniasis (CL) caused by *Leishmania* (*L.*) *tropica* is an important health problem. Despite its high incidence in the country, the genomic heterogeneity of these parasites is still incompletely understood. In this study, we sequenced the genomes of 14 Moroccan isolates of *L. tropica* collected from confirmed cases of CL to investigate their genomic heterogeneity. Comparative genomics analyses were conducted by applying the recently established Genome Instability Pipeline (GIP), which allowed us to conduct phylogenomic and PCA analyses, and to assess genomic variations at the levels of the karyotype, gene copy number, and single nucleotide polymorphisms (SNPs). The results identified a core group of 12 isolates that were genetically highly related but evolutionarily distant to the reference genome as judged by the presence of over 100,000 SNPs, 75% of which were shared inside this core group. In addition, we identified two highly divergent strains, M3015 and Ltr_16, that were phylogenetically distinct between each other as well as to the core group and the reference genome. Read-depth analysis revealed important karyotypic variations across all isolates and uncovered important differences in gene copy number between the isolates of the core group and the *L. tropica* reference genome, as well as between the core group and M3015. In conclusion, our NGS results suggest the presence of a local SNP signature that distinguishes Moroccan *L. tropica* from other endemic regions and from the reference genome. These results pave the way for future research with a larger number of strains that will allow to correlate diverse phenotypes (resistance to treatments, virulence) and origins (geography, host species, year of isolation) to defined genomic signals that may represent interesting biomarker candidates.
