## Supplemental Table S3 for "A comparative genomics approach reveals a local genetic signature of *Leishmania tropica* in Morocco"

### Sheet: Sheet1
Table S3: Total SNPs in each sample
Samples ID	SNPs	intergenic	genic	genes with SNPs	synonymous variations	non-synonymous variations
FJ2002	102180	15930	86250	7291	55134	31804
FJ2004	107208	17371	89837	7324	57170	33354
FJ2005	103080	16595	86485	7294	55350	31813
FJ2007	107647	17866	89781	7325	57222	33231
FJ2008	105011	16945	88066	7311	56126	32601
FJ2010	111393	19020	92373	7341	58621	34428
FJ2011	102512	16129	86383	7291	55141	31877
FJ2012	110553	18632	91921	7333	58267	34327
Ltr_16	178469	41712	136757	7645	82857	54495
M1314	99750	15625	84125	7260	53913	30855
M2007	98729	15298	83431	7266	53499	30567
M2013	105263	17328	87935	7307	56062	32521
M3015	107235	17679	89556	7311	57024	33221
M2571	106242	15748	90494	7304	58441	32740
